# SINE Retrotransposons Import Polyadenylation Signals to 3’UTRs in Dog (*Canis familiaris*)

**DOI:** 10.1101/2020.11.30.405357

**Authors:** Jessica D. Choi, Lelani A. Del Pinto, Nathan B. Sutter

## Abstract

**Background:** Messenger RNA 3’ untranslated regions (3’UTRs) control many aspects of gene expression and determine where the transcript will terminate. The polyadenylation signal (PAS) AAUAAA is a key regulator of transcript termination and this hexamer, or a similar sequence, is very frequently found within 30 bp of 3’UTR ends. Short interspersed element (SINE) retrotransposons are found throughout genomes in high copy number. When inserted into genes they can disrupt expression, alter splicing, or cause nuclear retention of mRNAs. The genomes of the domestic dog and other carnivores carry hundreds of thousands Can-SINEs, a tRNA-related SINE with transcription termination potential. Because of this we asked whether Can-SINEs may help terminate transcript in some dog genes.

**Results:** Dog 3’UTRs have several peaks of AATAAA PAS frequency within 40 bp of the 3’UTR end, including four bp-interval peaks at 28, 32, and 36 bp from the end. The periodicity is partly explained by TAAA(n) repeats within Can-SINE AT-rich tails. While density of antisense-oriented Can-SINEs in 3’UTRs is fairly constant with distances from 3’end, sense-oriented Can-SINEs are common at the 3’end but nearly absent farther upstream. There are nine Can-SINE sub-types in the dog genome and the consensus sequence sense strands (head to tail) all carry at least three PASs while antisense strands usually have none. We annotated all repeat-masked Can-SINE copies in the Boxer reference genome and found that the young SINEC_Cf type has a mode of 15 bp for target site duplications (TSDs). We find that all Can-SINE types favor integration at TSDs beginning with A(4). The count of AATAAA PASs differs significantly between sense and antisense-oriented retrotransposons in transcripts. Can-SINEs near 3’UTR ends are very likely to carry AATAAA on the mRNA sense strand while those farther upstream are not. We also identified loci where Can-SINE insertion has truncated or altered a dog 3’UTR compared to the human ortholog.

**Conclusion:** Dog Can-SINE activity has imported AATAAA PASs into gene transcripts and led to alteration of 3’UTRs. AATAAA sequences are selectively removed from Can-SINEs in introns and upstream 3’UTR regions but are retained at the far downstream end of 3’UTRs, which we infer reflects their role as termination sequences for these transcripts.
