## Supplementary material for "SINE Retrotransposons Import Polyadenylation Signals to 3’UTRs in Dog (*Canis familiaris*)": Table S1

### Sheet: Choi etal Table S1
bp	3'UTR Count	AATAAA	ATTAAA	AGTAAA	TATAAA	CATAAA	GATAAA	AATATA	AATACA	AATAGA	AAAAAG	ACTAAA
0	18804	0	0	0	0	0	0	0	0	0	0	0
1	18675	0	0	0	0	0	0	0	0	0	0	0
2	18562	0	0	0	0	0	0	0	0	0	0	0
3	18476	0	0	0	0	0	0	0	0	0	0	0
4	18412	0	0	0	0	0	0	0	0	0	0	0
5	18345	0	0	0	0	0	0	0	0	0	0	0
6	18292	39	18	5	8	4	3	5	18	4	31	10
7	18236	56	20	9	14	6	3	10	5	1	20	9
8	18176	55	17	3	17	4	7	12	3	7	33	9
9	18117	52	21	16	17	7	9	16	3	3	40	6
10	18046	58	21	8	11	4	9	5	9	8	27	2
11	18001	55	28	8	16	8	5	16	8	3	38	11
12	17936	88	19	12	9	7	8	17	8	7	22	8
13	17874	63	16	8	6	8	5	16	12	6	36	9
14	17804	69	21	10	10	5	6	13	4	6	42	10
15	17752	70	20	14	8	7	6	6	12	6	39	10
16	17698	135	28	12	8	6	5	17	7	3	32	9
17	17645	87	43	13	13	11	2	13	8	7	47	5
18	17575	189	35	11	20	7	10	15	19	2	28	6
19	17511	259	43	8	10	6	7	13	10	6	40	7
20	17452	281	62	30	17	8	4	14	16	11	27	10
21	17406	273	64	18	19	10	9	12	19	3	24	5
22	17350	532	84	21	23	12	10	17	17	7	26	7
23	17293	511	63	17	20	10	12	19	15	10	26	9
24	17237	501	51	12	16	14	11	7	20	9	22	4
25	17184	381	67	11	11	7	6	19	7	7	19	4
26	17115	326	40	12	18	12	5	12	4	5	20	7
27	17055	345	53	18	15	12	6	9	8	6	20	9
28	16995	530	33	12	13	9	14	13	17	6	15	8
29	16936	248	27	6	22	5	3	10	12	3	15	9
30	16870	207	22	11	13	5	10	7	9	5	15	4
31	16817	209	19	11	11	8	9	13	6	4	12	5
32	16765	549	12	9	11	10	3	18	15	11	29	9
33	16706	155	11	9	9	12	2	13	4	1	45	5
34	16640	145	19	3	14	9	6	8	8	7	6	3
35	16562	127	16	11	11	5	3	8	4	2	8	4
36	16504	2094	18	3	4	9	9	6	4	1	8	3
37	16444	19	5	10	12	13	4	6	11	0	7	5
38	16382	21	10	5	9	7	5	8	4	4	18	4
39	16312	22	11	2	14	7	2	5	5	3	11	3
40	16251	14	21	26	23	97	24	11	3	3	12	13
41	16203	14	20	12	15	6	4	13	3	2	8	4
42	16145	21	16	6	13	4	3	6	3	3	13	4
43	16096	9	10	6	10	6	7	6	3	3	21	6
44	16048	14	8	5	12	4	6	7	6	6	10	3
45	15993	12	6	8	11	6	4	12	4	8	18	9
46	15936	15	17	5	10	3	4	2	3	2	5	5
47	15885	7	16	8	12	6	3	7	5	4	9	3
48	15839	11	10	9	9	6	9	8	1	4	7	7
49	15787	8	13	11	7	8	4	7	7	4	7	4
50	15738	13	8	4	7	6	5	5	5	4	7	4
