## Supplementary material for "SINE Retrotransposons Import Polyadenylation Signals to 3’UTRs in Dog (*Canis familiaris*)": Table S2

### Sheet: Choi etal Table S2
	Sense											Antisense
	AATAAA	ATTAAA	AGTAAA	TATAAA	CATAAA	GATAAA	AATATA	AATACA	AATAGA	AAAAAG	ACTAAA	AATAAA	ATTAAA	AGTAAA	TATAAA	CATAAA	GATAAA	AATATA	AATACA	AATAGA	AAAAAG	ACTAAA
SINEC_Cf	2	1	0	0	1	0	0	0	0	0	0	0	0	0	0	0	0	0	0	0	0	0
SINEC_Cf2	3	0	0	0	0	0	0	0	0	0	0	0	0	0	0	0	0	0	0	0	0	0
SINEC_Cf3	3	0	0	0	0	0	0	0	0	0	0	0	0	0	0	0	0	0	0	0	0	0
SINEC_a1	3	0	0	0	0	0	0	0	0	0	0	0	0	0	0	0	0	0	0	0	0	0
SINEC_a2	3	0	0	0	0	0	0	0	0	0	0	0	0	0	0	0	0	0	0	0	0	0
SINEC_b1	3	0	0	0	0	0	0	0	0	0	0	0	0	0	0	0	0	0	0	0	0	0
SINEC_b2	3	0	0	0	0	0	0	0	0	0	0	0	0	0	0	0	0	0	0	0	0	0
SINEC_c1	2	1	0	0	0	0	0	0	0	0	0	0	0	0	0	0	0	0	0	0	0	1
SINEC_c2	3	0	0	0	0	0	0	0	0	0	0	0	0	0	0	0	0	0	0	0	0	1
MIR	1	1	0	0	0	0	0	1	0	0	0	0	0	0	0	0	0	0	0	0	0	0
MIR3	0	0	0	0	0	0	0	0	0	0	0	0	0	0	0	0	0	0	0	0	0	0
MIRb	1	1	0	0	0	0	0	0	0	0	0	0	0	0	0	0	0	0	0	0	0	0
MIRc	0	0	0	0	0	0	0	0	0	0	0	0	0	0	0	0	0	0	0	0	0	0
