## Supplementary material for "SINE Retrotransposons Import Polyadenylation Signals to 3’UTRs in Dog (*Canis familiaris*)": Table S3

### Sheet: Choi etal Table S3
SINE dist. to 3' end (bp)	Can-SINE type	Can-SINE seq. divergence from consensus (%)	Locus	AATAAA within 40 bp of 3' end?	TAAA(n) expansion from Can-SINE Tail?	Note	AATAAA	ATTAAA	AGTAAA	TATAAA	CATAAA	GATAAA	AATATA	AATACA	AATAGA	AAAAAG	ACTAAA
0	SINEC_b1	16.7	chr5:68073292-68073442	FALSE	maybe	AATAAA in Can-SINE tail past 3' end of 3'UTR	0	0	0	0	0	0	0	0	0	0	0
15	SINEC_Cf2	4.3	chr18:54971672-54971766	TRUE		Entire 3'UTR is Can-SINE	0	0	0	0	0	0	0	0	0	0	0
16	SINEC_c2	19.1	chr9:55857055-55857264	FALSE		ATTAAA in SINE 49 bp from end	0	1	0	0	0	0	0	1	0	0	0
26	SINEC_c1	21.7	chr18:25711731-25711818	TRUE		AATAAA first three bases are within SINE	0	0	0	0	0	0	0	0	0	0	0
28	SINEC_Cf	10.1	chr18:9030772-9030921	TRUE	yes		0	0	0	0	0	0	0	0	0	0	0
29	SINEC_b2	12.5	chr26:38486654-38486825	TRUE	yes		0	0	0	0	0	0	0	0	0	0	0
30	SINEC_c1	16.9	chr6:40322813-40322937	TRUE	yes		0	0	0	0	0	0	0	0	0	0	0
36	SINEC_a1	13.5	chr20:3832385-3832538	TRUE	yes		0	0	0	0	0	0	0	0	0	0	0
36	SINEC_c2	20.8	chr31:39751909-39752010	FALSE		Can-SINE is head half only, lacks AT-rich tail	0	0	0	0	0	0	0	0	0	0	0
37	SINEC_c1	17.7	chr21:38057324-38057470	TRUE	yes		0	0	0	0	0	0	0	0	0	0	0
37	SINEC_c2	16.1	chr7:30206145-30206323	TRUE	yes		0	0	0	0	0	0	0	0	0	0	0
39	SINEC_a1	15.4	chr17:58712940-58712951	TRUE	yes		0	0	0	0	0	0	0	0	0	0	0
39	SINEC_a2	8	chr6:30841190-30841338	TRUE	yes		0	0	0	0	0	0	0	0	0	0	0
39	SINEC_a2	17.4	chr6:18301883-18302067	TRUE	yes		0	0	0	0	0	0	0	0	0	0	0
39	SINEC_b1	14.2	chr29:19237644-19237782	TRUE	yes		0	0	0	0	0	0	0	0	0	0	0
39	SINEC_b2	11.5	chr12:1542827-1542989	TRUE	yes		0	0	0	0	0	0	0	0	0	0	0
39	SINEC_Cf	11.3	chr1:102333581-102333737	TRUE	yes		0	0	0	0	0	0	0	0	0	0	0
39	SINEC_Cf	4.4	chr10:22386420-22386578	TRUE	yes		0	0	0	0	0	0	0	0	0	0	0
39	SINEC_Cf	9.9	chr13:39052368-39052508	TRUE	yes		0	0	0	0	0	0	0	0	0	0	0
39	SINEC_Cf3	3.5	chr39:11641772-11641924	TRUE	yes		0	0	0	0	0	0	0	0	0	0	0
42	SINEC_Cf	3.8	chr8:39310234-39310392	TRUE	yes		0	0	0	0	0	0	0	0	0	0	0
43	SINEC_Cf	4.4	chr25:7413977-7414157	TRUE			0	0	0	1	1	0	1	0	0	0	0
44	SINEC_a1	11.6	chr6:37595954-37596023	TRUE		Can-SINE is head half only, lacks AT-rich tail	0	0	0	0	0	0	0	0	0	0	0
48	SINEC_c2	13.7	chr1:14503080-14503182	TRUE		Can-SINE is head half only, lacks AT-rich tail	0	0	0	0	0	0	0	0	0	0	0
48	SINEC_Cf	3.6	chr35:23939279-23939418	TRUE	yes		0	0	0	0	0	0	0	0	0	0	0
60	SINEC_Cf2	12.3	chr29:35066-35096	FALSE		3'UTR 3' end in Can-SINE. Large GT(n) STR	0	0	0	0	0	0	0	0	0	0	0
64	SINEC_b2	12.1	chr9:5912547-5912687	TRUE	yes		0	0	0	0	0	0	0	0	0	0	0
65	SINEC_Cf	2.8	chr1:66306083-66306227	TRUE	yes		0	0	0	0	0	0	0	0	0	0	0
70	SINEC_Cf	2.4	chr8:72535176-72535308	TRUE	yes		0	0	0	0	0	0	0	0	0	0	0
71	SINEC_Cf	2.6	chr5:32497725-32497845	TRUE	yes		0	0	0	0	0	0	0	0	0	0	0
77	SINEC_Cf2	5.6	chr27:33426248-33426381	TRUE	yes		0	0	0	0	0	0	0	0	0	0	0
78	SINEC_a1	15.4	chr17:58712979-58713082	TRUE	yes		0	0	0	0	0	0	0	0	0	0	0
79	SINEC_Cf3	7	chr1:105799921-105800050	TRUE	yes		0	0	0	0	0	0	0	0	0	0	0
80	SINEC_Cf2	7.3	chr22:943508-943618	TRUE	yes		0	0	0	0	0	0	0	0	0	0	0
96	SINEC_c1	26.3	chr24:21067750-21067864	FALSE		Can-SINE is head half only, lacks AT-rich tail	0	0	0	0	0	0	0	0	0	0	0
111	SINEC_Cf2	12.8	chr27:44810853-44810953	TRUE	yes		0	0	0	0	0	0	0	0	0	0	0
124	SINEC_c2	17.9	chr39:75311659-75311744	TRUE		Can-SINE is head half only, lacks AT-rich tail	0	0	0	0	0	0	0	0	0	0	0
126	SINEC_b2	13.2	chr18:51314302-51314377	FALSE		Can-SINE is CT(n) with a bit of A/T tail	0	0	0	0	0	0	0	0	0	1	0
