## Supplementary material for "SINE Retrotransposons Import Polyadenylation Signals to 3’UTRs in Dog (*Canis familiaris*)": Table S4

### Sheet: Choi etal Table S4
Species	No. TAAA(n) STRs
Dog, Canis familiaris(3)	63110
Dog, Canis familiaris(4)	71199
Human, Homo sapiens	32585
Chimpanzee, Pan troglodytes	30117
Mouse, Mus musculus	33152
Rat, Rattus norvegicus	33809
Rabbit, Oryctolagus cuniculus	46522
Cow, Bos taurus	13155
Sheep, Ovis aries	15550
Horse, Equus caballus	13867
Cat, Felis catus	41419
Chicken, Gallus gallus	12291
Golden eagle, Aquila chrysaetos canadensis	5619
Lizard, Anolis carolinensis	43542
Garter snake, Thamnophis sirtalis	25750
Tibetan frog, Nanorana parkeri	17247
Zebrafish, Danio rerio	68344
