## Supplementary material for "SINE Retrotransposons Import Polyadenylation Signals to 3’UTRs in Dog (*Canis familiaris*)": Table S5

### Sheet: Choi etal Table S5
3'UTR bp at which AATAAA was identified	Position (bp)	Chr	3'UTR left	3'UTR right	Repeat	Repeat Orientation	AATAAA Found in Manual Check
							22 bp	24 bp	28 bp	32 bp	36 bp
22	27180970	16	27180664	27180992			TRUE	FALSE	FALSE	FALSE	FALSE
22	60423925	39	60423664	60423947	LINE	sense	TRUE	FALSE	FALSE	FALSE	FALSE
22	55954950	15	55954928	55955052			TRUE	FALSE	FALSE	FALSE	FALSE
22	45235097	39	45235075	45235193			TRUE	FALSE	FALSE	FALSE	FALSE
22	10396711	26	10396383	10396733			TRUE	FALSE	FALSE	FALSE	FALSE
22	55898793	9	55898774	55898815			TRUE	FALSE	FALSE	FALSE	FALSE
22	40330794	6	40330772	40330825			TRUE	FALSE	FALSE	FALSE	FALSE
22	24505689	6	24505667	24505795			TRUE	FALSE	FALSE	FALSE	FALSE
22	4856864	20	4856756	4856886			TRUE	FALSE	FALSE	FALSE	FALSE
22	22074024	14	22070111	22074046			TRUE	FALSE	FALSE	FALSE	FALSE
22	14476514	36	14476492	14476556			TRUE	FALSE	FALSE	FALSE	FALSE
22	63187355	13	63187333	63187405			TRUE	FALSE	FALSE	FALSE	FALSE
22	82446267	5	82446245	82446889			TRUE	FALSE	FALSE	FALSE	FALSE
22	108143931	1	108143768	108143953	LINE	antisense	TRUE	FALSE	FALSE	FALSE	FALSE
22	38371457	6	38371435	38371709			TRUE	FALSE	FALSE	FALSE	FALSE
22	28748073	3	28747525	28748095			TRUE	FALSE	FALSE	FALSE	FALSE
22	45971860	8	45971037	45971882			TRUE	FALSE	FALSE	FALSE	FALSE
22	23820943	4	23819108	23820965			TRUE	FALSE	FALSE	FALSE	FALSE
22	9958952	23	9958663	9958974	LINE	sense	TRUE	FALSE	FALSE	FALSE	FALSE
22	4856864	20	4856756	4856886			TRUE	FALSE	FALSE	FALSE	FALSE
22	54656698	9	54656134	54656720			TRUE	FALSE	FALSE	FALSE	FALSE
22	20358706	9	20358684	20358886			TRUE	FALSE	FALSE	FALSE	FALSE
22	14874482	6	14874460	14874594			TRUE	FALSE	FALSE	FALSE	FALSE
22	112992710	1	112992652	112992732			TRUE	FALSE	FALSE	FALSE	FALSE
22	16631137	7	16631115	16632205			TRUE	FALSE	FALSE	FALSE	FALSE
22	91889816	39	91889727	91889838			TRUE	FALSE	FALSE	FALSE	FALSE
22	18572880	12	18572220	18572902			TRUE	FALSE	FALSE	FALSE	FALSE
22	55245918	20	55245918	55245940			TRUE	FALSE	FALSE	FALSE	FALSE
22	6507378	26	6507327	6507400			TRUE	FALSE	FALSE	FALSE	FALSE
22	49663085	9	49663063	49663234			TRUE	FALSE	FALSE	FALSE	FALSE
22	44937362	7	44937340	44937880			TRUE	FALSE	FALSE	FALSE	FALSE
22	32764598	24	32764449	32764620			TRUE	FALSE	FALSE	FALSE	FALSE
22	15014870	15	15013938	15014892			TRUE	FALSE	FALSE	FALSE	FALSE
22	29996764	30	29996742	29997705			TRUE	FALSE	FALSE	FALSE	FALSE
22	18179677	6	18179655	18179742			TRUE	FALSE	FALSE	FALSE	FALSE
22	132959	4	132666	132981			TRUE	FALSE	FALSE	FALSE	FALSE
22	66723135	12	66722624	66723157			TRUE	FALSE	FALSE	FALSE	FALSE
22	53034584	20	53034346	53034606			TRUE	FALSE	FALSE	FALSE	FALSE
22	13044651	11	13044530	13044673			TRUE	FALSE	FALSE	FALSE	FALSE
22	45000166	7	45000144	45000717			TRUE	FALSE	FALSE	FALSE	FALSE
22	84978144	2	84978063	84978166			TRUE	FALSE	FALSE	FALSE	FALSE
22	43214071	2	43214049	43216681			TRUE	FALSE	FALSE	FALSE	FALSE
22	725734	6	725222	725756			TRUE	FALSE	FALSE	FALSE	FALSE
22	6621060	14	6621038	6621578			TRUE	FALSE	FALSE	FALSE	FALSE
22	19919505	14	19919205	19919527			TRUE	FALSE	FALSE	FALSE	FALSE
22	78841799	2	78840539	78841821			TRUE	FALSE	FALSE	FALSE	FALSE
22	29505315	2	29504787	29505337			TRUE	FALSE	FALSE	FALSE	FALSE
22	82093224	5	82093125	82093246			TRUE	FALSE	FALSE	FALSE	FALSE
22	39027300	12	39027280	39027322			TRUE	FALSE	FALSE	FALSE	FALSE
22	1061582	1	1061560	1061659			TRUE	FALSE	FALSE	FALSE	FALSE
24	25546619	1	25546595	25546726			FALSE	TRUE	FALSE	FALSE	FALSE
24	12669210	12	12669186	12669528	SINEC_b2	sense	FALSE	TRUE	TRUE	TRUE	TRUE
24	37103187	20	37102865	37103211			FALSE	TRUE	FALSE	FALSE	FALSE
24	1877695	22	1877671	1878041			FALSE	TRUE	FALSE	FALSE	FALSE
24	34587993	26	34587951	34588017			FALSE	TRUE	FALSE	FALSE	FALSE
24	7952727	30	7952393	7952751			FALSE	TRUE	FALSE	FALSE	FALSE
24	37842795	9	37842771	37842902			FALSE	TRUE	FALSE	FALSE	FALSE
24	27723553	13	27723529	27723612			FALSE	TRUE	FALSE	FALSE	TRUE
24	46609453	14	46609071	46609477			FALSE	TRUE	FALSE	FALSE	FALSE
24	70530419	5	70530395	70531067			FALSE	TRUE	FALSE	FALSE	FALSE
24	50008721	18	50008480	50008745			FALSE	TRUE	FALSE	FALSE	FALSE
24	49592157	10	49591817	49592181	LINE	antisense	FALSE	TRUE	FALSE	FALSE	FALSE
24	106249777	1	106249753	106253781	SINEC_Cf2	sense	FALSE	TRUE	FALSE	FALSE	FALSE
24	29436735	33	29436711	29437463			FALSE	TRUE	FALSE	FALSE	FALSE
24	42000625	7	42000440	42000649			FALSE	TRUE	FALSE	FALSE	FALSE
24	20318312	12	20318085	20318336			FALSE	TRUE	FALSE	FALSE	FALSE
24	49146655	13	49146631	49147166	SINEC_a2	sense	FALSE	TRUE	TRUE	TRUE	TRUE
24	24535920	17	24535896	24536285			FALSE	TRUE	FALSE	FALSE	FALSE
24	121489063	39	121489039	121489324			FALSE	TRUE	FALSE	FALSE	FALSE
24	53971095	18	53971021	53971119			FALSE	TRUE	FALSE	FALSE	FALSE
24	122102015	39	122101991	122102637			FALSE	TRUE	FALSE	FALSE	FALSE
24	21510481	10	21510307	21510505	SINEC_a2	sense	FALSE	TRUE	TRUE	TRUE	TRUE
24	65757608	5	65757386	65757632			FALSE	TRUE	FALSE	FALSE	FALSE
24	29734387	4	29734014	29734411	LINE	sense	FALSE	TRUE	FALSE	FALSE	FALSE
24	17395904	10	17395477	17395928			FALSE	TRUE	FALSE	FALSE	FALSE
24	2174928	24	2174904	2174943			FALSE	TRUE	FALSE	FALSE	FALSE
24	26559509	10	26558894	26559533			FALSE	TRUE	FALSE	FALSE	FALSE
24	29155047	5	29154396	29155071			FALSE	TRUE	FALSE	FALSE	FALSE
24	27902863	23	27902839	27902888			FALSE	TRUE	FALSE	FALSE	FALSE
24	55708444	5	55708285	55708468			FALSE	TRUE	FALSE	FALSE	FALSE
24	54865438	5	54861711	54865462	LINE	sense	FALSE	TRUE	FALSE	FALSE	FALSE
24	31242177	8	31242153	31244335	SINEC_Cf	sense	FALSE	TRUE	TRUE	FALSE	FALSE
24	81190085	2	81189975	81190109			FALSE	TRUE	FALSE	FALSE	FALSE
24	34571551	30	34571527	34572469			FALSE	TRUE	FALSE	FALSE	FALSE
24	40312895	28	40312438	40312919			FALSE	TRUE	FALSE	FALSE	FALSE
24	66968036	2	66967283	66968060			FALSE	TRUE	FALSE	FALSE	FALSE
24	42210048	6	42210024	42212076	SINEC_Cf3	sense	FALSE	TRUE	TRUE	FALSE	FALSE
24	12085269	23	12085000	12085293			FALSE	TRUE	FALSE	FALSE	FALSE
24	99642469	1	99642445	99645107	LINE	sense	FALSE	TRUE	FALSE	FALSE	FALSE
24	41245871	8	41245777	41245895			FALSE	TRUE	FALSE	FALSE	FALSE
24	42867834	7	42867482	42867858			FALSE	TRUE	FALSE	FALSE	FALSE
24	28508719	6	28507996	28508743			FALSE	TRUE	FALSE	FALSE	FALSE
24	63596930	8	63596747	63596954			FALSE	TRUE	FALSE	FALSE	FALSE
24	48439360	20	48439336	48439678			FALSE	TRUE	FALSE	FALSE	FALSE
24	15302975	37	15302924	15302999			FALSE	TRUE	FALSE	FALSE	FALSE
24	40148705	20	40148617	40148729			FALSE	TRUE	FALSE	FALSE	FALSE
24	59819180	17	59819156	59819391			FALSE	TRUE	FALSE	FALSE	FALSE
24	32042267	5	32042090	32042291			FALSE	TRUE	FALSE	FALSE	FALSE
24	75752908	4	75752884	75753471			FALSE	TRUE	TRUE	FALSE	FALSE
24	42579287	15	42577838	42579311	SINEC_a1	sense	FALSE	TRUE	TRUE	TRUE	TRUE
28	35619248	23	35619220	35619442			FALSE	FALSE	TRUE	FALSE	FALSE
28	16440832	37	16440804	16440868			FALSE	FALSE	TRUE	FALSE	FALSE
28	67557341	10	67555518	67557369			FALSE	FALSE	TRUE	FALSE	FALSE
28	25059969	7	25059941	25060379			FALSE	FALSE	TRUE	FALSE	FALSE
28	4975719	1	4975259	4975747	LINE	sense	FALSE	FALSE	TRUE	TRUE	TRUE
28	28994347	32	28994325	28994375			FALSE	FALSE	TRUE	FALSE	FALSE
28	32710638	5	32709711	32710666			FALSE	FALSE	TRUE	TRUE	TRUE
28	25775516	11	25775488	25775897	SINEC_Cf	sense	FALSE	FALSE	TRUE	TRUE	TRUE
28	20903870	24	20903842	20905209			FALSE	FALSE	TRUE	FALSE	FALSE
28	46292524	20	46292496	46293119			FALSE	FALSE	TRUE	FALSE	FALSE
28	14289261	16	14288057	14289289			FALSE	FALSE	TRUE	FALSE	FALSE
28	1374358	18	1374330	1374424			FALSE	FALSE	TRUE	FALSE	FALSE
28	16652395	33	16652091	16652423			FALSE	FALSE	TRUE	FALSE	FALSE
28	15966268	34	15966240	15966305			FALSE	FALSE	TRUE	FALSE	FALSE
28	1180386	30	1180358	1180433			FALSE	FALSE	TRUE	FALSE	FALSE
28	20591046	24	20591018	20591718			FALSE	FALSE	TRUE	FALSE	FALSE
28	40280888	14	40280860	40281803			FALSE	FALSE	TRUE	TRUE	TRUE
28	43072011	9	43071983	43075215	SINEC_Cf	sense	FALSE	FALSE	TRUE	TRUE	FALSE
28	5811501	9	5810490	5811529			FALSE	FALSE	TRUE	FALSE	FALSE
28	33961551	27	33961322	33961579			FALSE	FALSE	TRUE	FALSE	FALSE
28	17764882	26	17764854	17765024			FALSE	FALSE	TRUE	FALSE	FALSE
28	3832546	20	3831911	3832574			FALSE	TRUE	TRUE	TRUE	TRUE
28	39084430	16	39084181	39084458			FALSE	FALSE	TRUE	FALSE	FALSE
28	13187834	34	13187806	13188552			FALSE	FALSE	TRUE	FALSE	FALSE
28	8331271	16	8331243	8331272			FALSE	FALSE	TRUE	FALSE	FALSE
28	36670876	34	36670848	36671639	LINE	antisense	FALSE	FALSE	TRUE	FALSE	TRUE
28	37793535	30	37793507	37794059			FALSE	FALSE	TRUE	FALSE	FALSE
28	2697535	12	2697507	2698013			FALSE	FALSE	TRUE	FALSE	FALSE
28	10886835	32	10886540	10886863			TRUE	FALSE	TRUE	FALSE	FALSE
28	28421651	28	28421623	28423279			FALSE	FALSE	TRUE	FALSE	FALSE
28	35836825	30	35836797	35836975			FALSE	FALSE	TRUE	FALSE	FALSE
28	7488507	29	7488479	7488520			FALSE	FALSE	TRUE	FALSE	FALSE
28	16431807	37	16431779	16431844			FALSE	FALSE	TRUE	FALSE	FALSE
28	33136664	24	33136636	33136793			FALSE	FALSE	TRUE	FALSE	FALSE
28	38486826	26	38486479	38486854			FALSE	TRUE	TRUE	FALSE	FALSE
28	20840891	9	20840323	20840919			FALSE	FALSE	TRUE	FALSE	FALSE
28	21248975	6	21248947	21250018			FALSE	FALSE	TRUE	FALSE	TRUE
28	49702261	1	49701772	49702289			FALSE	FALSE	TRUE	FALSE	FALSE
28	36972335	34	36972307	36972982	SINEC_b1	sense	FALSE	FALSE	TRUE	FALSE	TRUE
28	13679291	35	13679263	13679338			FALSE	FALSE	TRUE	FALSE	FALSE
28	41658820	7	41658792	41658835			FALSE	TRUE	TRUE	TRUE	TRUE
28	43156692	7	43156400	43156720			FALSE	FALSE	TRUE	FALSE	FALSE
28	62395734	15	62395706	62397238			FALSE	FALSE	TRUE	FALSE	FALSE
28	18302078	6	18301861	18302106			FALSE	TRUE	TRUE	TRUE	TRUE
28	2718635	12	2718614	2718663			FALSE	FALSE	TRUE	FALSE	FALSE
28	24775086	17	24775058	24775963			FALSE	FALSE	TRUE	FALSE	FALSE
28	14028679	1	14028651	14028701			FALSE	FALSE	TRUE	FALSE	FALSE
28	55697030	9	55697002	55698834			FALSE	FALSE	TRUE	FALSE	FALSE
28	15532213	38	15531829	15532241	SINEC_a2	sense	FALSE	FALSE	TRUE	TRUE	TRUE
28	8638776	5	8638748	8638854			FALSE	FALSE	TRUE	FALSE	TRUE
32	12090379	12	12089465	12090411	SINEC_Cf	sense	FALSE	FALSE	TRUE	TRUE	TRUE
32	5696537	6	5695219	5696569	SINEC_a2	sense	FALSE	FALSE	FALSE	TRUE	TRUE
32	31006665	33	31006101	31006697	SINEC_Cf3	sense	FALSE	FALSE	TRUE	TRUE	TRUE
32	31137785	6	31137702	31137817			FALSE	FALSE	FALSE	TRUE	FALSE
32	54315121	18	54315089	54315625	SINEC_Cf	sense	FALSE	FALSE	FALSE	TRUE	TRUE
32	66551891	4	66550335	66551923	SINEC_a1	sense	FALSE	FALSE	TRUE	TRUE	TRUE
32	26104581	37	26104549	26104874	SINEC_Cf3	sense	FALSE	FALSE	FALSE	TRUE	TRUE
32	107947604	1	107947572	107947707			FALSE	FALSE	FALSE	TRUE	TRUE
32	37595082	6	37592934	37595114	SINEC_Cf	sense	FALSE	FALSE	FALSE	TRUE	TRUE
32	53679911	20	53679879	53680211			FALSE	FALSE	FALSE	TRUE	FALSE
32	36726602	20	36726570	36726985	SINEC_Cf	sense	FALSE	FALSE	FALSE	TRUE	TRUE
32	41265470	1	41263853	41265502	SINEC_a2	sense	FALSE	FALSE	TRUE	TRUE	TRUE
32	10102504	37	10102004	10102536	SINEC_Cf	sense	TRUE	FALSE	FALSE	TRUE	TRUE
32	1112927	10	1112895	1114277	SINEC_b1	sense	FALSE	FALSE	TRUE	TRUE	TRUE
32	52793869	18	52793837	52794243			FALSE	FALSE	FALSE	TRUE	FALSE
32	30970271	7	30969724	30970303	SINEC_a2	sense	FALSE	FALSE	FALSE	TRUE	TRUE
32	22025861	38	22025829	22026523	SINEC_Cf3	sense	FALSE	FALSE	TRUE	TRUE	TRUE
32	40526496	7	40525607	40526528			FALSE	FALSE	FALSE	TRUE	FALSE
32	51237435	11	51234012	51237467	SINEC_a1	sense	FALSE	FALSE	FALSE	TRUE	TRUE
32	31654674	24	31652702	31654706	SINEC_a2	sense	FALSE	FALSE	TRUE	TRUE	TRUE
32	1811632	8	1811600	1811971			FALSE	FALSE	FALSE	TRUE	FALSE
32	36640779	28	36638597	36640811	SINEC_Cf	sense	FALSE	FALSE	FALSE	TRUE	TRUE
32	40280892	14	40280860	40281803			FALSE	FALSE	TRUE	TRUE	TRUE
32	60107569	14	60107537	60109295	SINEC_Cf2	sense	FALSE	FALSE	FALSE	TRUE	TRUE
32	1391766	32	1391359	1391798			FALSE	FALSE	FALSE	TRUE	FALSE
32	33716612	21	33716580	33717511	SINEC_Cf	sense	FALSE	FALSE	FALSE	TRUE	TRUE
32	30626387	5	30626355	30627604	SINEC_Cf3	sense	FALSE	FALSE	TRUE	TRUE	TRUE
32	1751018	18	1749729	1751050	SINEC_a1	sense	FALSE	FALSE	TRUE	TRUE	TRUE
32	32918096	5	32918064	32918554	SINEC_a1	sense	FALSE	FALSE	TRUE	TRUE	TRUE
32	17400000	12	17399968	17401348	SINEC_Cf	sense	FALSE	FALSE	FALSE	TRUE	TRUE
32	25922087	6	25921988	25922119			FALSE	FALSE	FALSE	TRUE	FALSE
32	30064896	39	30064356	30064928			TRUE	FALSE	FALSE	TRUE	FALSE
32	735226	1	735009	735258			FALSE	FALSE	FALSE	TRUE	FALSE
32	67793557	10	67793374	67793589	SINEC_a2	sense	FALSE	FALSE	TRUE	TRUE	TRUE
32	60931451	4	60931419	60931577			FALSE	FALSE	FALSE	TRUE	FALSE
32	112321640	1	112321081	112321672			FALSE	FALSE	FALSE	TRUE	FALSE
32	553556	10	553524	553981	SINEC_c2	sense	FALSE	FALSE	FALSE	TRUE	TRUE
32	15887412	15	15887380	15887644			FALSE	FALSE	FALSE	TRUE	FALSE
32	43072015	9	43071983	43075215	SINEC_Cf	sense	FALSE	FALSE	FALSE	TRUE	TRUE
32	22702513	12	22702344	22702545	SINEC_Cf2	sense	FALSE	FALSE	FALSE	TRUE	TRUE
32	75808907	1	75808500	75808939	SINEC_a1	sense	FALSE	FALSE	FALSE	TRUE	TRUE
32	43666350	27	43664963	43666382	SINEC_a1	sense	FALSE	FALSE	TRUE	TRUE	TRUE
32	745499	30	744168	745531	SINEC_Cf	sense	FALSE	FALSE	FALSE	TRUE	TRUE
32	16894754	1	16894613	16894786			FALSE	FALSE	FALSE	TRUE	FALSE
32	65253078	2	65253046	65254060			FALSE	TRUE	TRUE	TRUE	TRUE
32	15588992	9	15588960	15589119			FALSE	FALSE	FALSE	TRUE	FALSE
32	82108128	5	82108096	82109539	SINEC_Cf	sense	FALSE	FALSE	FALSE	TRUE	TRUE
32	46766343	24	46765007	46766375			FALSE	FALSE	FALSE	TRUE	FALSE
32	16492423	29	16492391	16492844			FALSE	FALSE	FALSE	TRUE	FALSE
32	26028975	1	26028943	26029747	SINEC_a2	sense	FALSE	FALSE	FALSE	TRUE	TRUE
36	32869050	8	32868659	32869086			FALSE	FALSE	FALSE	FALSE	TRUE
36	73276911	2	73276875	73277907			FALSE	FALSE	FALSE	FALSE	TRUE
36	15519061	15	15519025	15519359			FALSE	FALSE	FALSE	FALSE	TRUE
36	43566088	7	43566052	43566263	SINEC_b1	sense	FALSE	FALSE	FALSE	FALSE	TRUE
36	16785505	23	16784087	16785541			FALSE	FALSE	FALSE	FALSE	TRUE
36	43622390	27	43622354	43622456			FALSE	FALSE	FALSE	FALSE	TRUE
36	11667541	18	11666919	11667577			FALSE	FALSE	FALSE	FALSE	TRUE
36	184287	24	184213	184323			FALSE	FALSE	FALSE	FALSE	TRUE
36	7877570	30	7876958	7877606			FALSE	FALSE	FALSE	FALSE	TRUE
36	17781969	14	17781933	17781982			FALSE	FALSE	FALSE	FALSE	TRUE
36	28056274	31	28056238	28059073	LINE	sense	FALSE	FALSE	FALSE	FALSE	TRUE
36	68915558	10	68915522	68915994	SINEC_a1	sense	FALSE	FALSE	FALSE	FALSE	TRUE
36	9566574	37	9564030	9566610			FALSE	FALSE	FALSE	FALSE	TRUE
36	11022141	11	11021388	11022177			FALSE	FALSE	FALSE	FALSE	TRUE
36	10352551	35	10352098	10352587	MIR3	sense	FALSE	FALSE	FALSE	FALSE	TRUE
36	67694732	39	67694174	67694768			FALSE	FALSE	FALSE	FALSE	TRUE
36	50557838	20	50557802	50559420			FALSE	FALSE	FALSE	FALSE	TRUE
36	14994660	39	14994624	14996195			FALSE	FALSE	FALSE	FALSE	TRUE
36	2574984	6	2574849	2575020			FALSE	FALSE	FALSE	FALSE	TRUE
36	36957375	5	36956700	36957411			FALSE	FALSE	FALSE	FALSE	TRUE
36	13307366	39	13307090	13307402			FALSE	FALSE	FALSE	FALSE	TRUE
36	11265806	8	11265496	11265842			FALSE	FALSE	FALSE	FALSE	TRUE
36	35286509	29	35286183	35286545			FALSE	FALSE	FALSE	FALSE	TRUE
36	21694737	5	21694016	21694773			FALSE	FALSE	FALSE	FALSE	TRUE
36	75132277	2	75132241	75132728			FALSE	FALSE	FALSE	FALSE	TRUE
36	13907931	15	13906938	13907967	LINE	sense	FALSE	FALSE	FALSE	FALSE	TRUE
36	17375658	12	17374678	17375694			FALSE	FALSE	FALSE	FALSE	TRUE
36	1743984	26	1743614	1744020			FALSE	FALSE	FALSE	FALSE	TRUE
36	2036192	27	2036034	2036228	LINE	sense	FALSE	FALSE	FALSE	FALSE	TRUE
36	54184547	7	54183918	54184583			FALSE	FALSE	FALSE	FALSE	TRUE
36	83552439	3	83552403	83553197	LINE	sense	FALSE	FALSE	FALSE	FALSE	TRUE
36	50127462	23	50126554	50127498			FALSE	FALSE	FALSE	FALSE	TRUE
36	18184847	24	18184802	18184883			FALSE	FALSE	FALSE	FALSE	TRUE
36	48639264	8	48638659	48639300			FALSE	FALSE	FALSE	FALSE	TRUE
36	41658828	7	41658792	41658835			FALSE	TRUE	TRUE	TRUE	TRUE
36	15318352	9	15318316	15318574	SINEC_Cf3	sense	FALSE	FALSE	FALSE	TRUE	TRUE
36	34935221	28	34935185	34936975			FALSE	FALSE	FALSE	FALSE	TRUE
36	25900315	21	25899683	25900351			FALSE	FALSE	FALSE	FALSE	TRUE
36	37136932	26	37136896	37139331			FALSE	FALSE	FALSE	FALSE	TRUE
36	8898555	6	8898519	8898940			FALSE	FALSE	FALSE	FALSE	TRUE
36	7261238	26	7261202	7261491			FALSE	FALSE	FALSE	FALSE	TRUE
36	36690259	34	36690223	36691131			FALSE	FALSE	FALSE	FALSE	TRUE
36	67081364	12	67081328	67081745	SINEC_Cf	sense	FALSE	FALSE	TRUE	TRUE	TRUE
36	35174475	34	35174289	35174511			FALSE	FALSE	FALSE	FALSE	TRUE
36	8196751	34	8196715	8197617			FALSE	FALSE	FALSE	FALSE	TRUE
36	3496063	9	3496027	3496172			FALSE	FALSE	FALSE	FALSE	TRUE
36	4177511	32	4177475	4179274			FALSE	FALSE	FALSE	FALSE	TRUE
36	53683826	3	53683790	53684651	SINEC_Cf2	sense	FALSE	FALSE	TRUE	TRUE	TRUE
36	110827570	1	110826883	110827606	LINE	antisense	FALSE	FALSE	FALSE	FALSE	TRUE
36	46730285	20	46730101	46730321	SINEC_b1	sense	FALSE	FALSE	TRUE	FALSE	TRUE
