## Supplementary material for "SINE Retrotransposons Import Polyadenylation Signals to 3’UTRs in Dog (*Canis familiaris*)": Table S6

### Sheet: Choi etal Table S6
	SINE in sense orientation														SINE in antisense orientation
Distance from 3'end (bp)	SINEC_Cf	SINEC_Cf2	SINEC_Cf3	SINEC_a1	SINEC_a2	SINEC_b1	SINEC_b2	SINEC_c1	SINEC_c2	MIR	MIR3	MIRb	MIRc		SINEC_Cf	SINEC_Cf2	SINEC_Cf3	SINEC_a1	SINEC_a2	SINEC_b1	SINEC_b2	SINEC_c1	SINEC_c2	MIR	MIR3	MIRb	MIRc
0	0	0	0	0	0	0	0	0	0	0	0	0	0		0	0	0	0	0	0	0	0	0	0	0	0	0
1	0	0	0	0	0	0	0	0	0	0	0	0	0		0	0	0	0	0	0	0	0	0	0	0	0	0
2	0	0	0	0	0	0	0	0	0	0	0	0	0		0	0	0	0	0	0	0	0	0	0	0	0	0
3	0	0	0	0	0	0	0	0	0	0	0	0	0		0	0	0	0	0	0	0	0	0	0	0	0	0
4	0	0	0	0	0	0	0	0	0	0	0	0	0		0	0	0	0	0	0	0	0	0	0	0	0	0
5	0	0	0	0	0	0	0	0	0	0	0	0	0		0	0	0	0	0	0	0	0	0	0	0	0	0
6	0	1	1	0	0	0	1	0	0	0	0	0	0		0	0	0	0	0	0	0	0	0	0	0	0	0
7	1	1	0	0	0	1	1	0	0	0	0	0	0		0	0	0	0	0	0	0	0	0	0	0	0	0
8	1	0	0	0	1	0	0	0	1	0	0	0	0		0	0	0	0	0	0	0	0	0	0	0	0	0
9	3	1	0	0	1	1	0	0	0	0	0	0	0		0	0	0	0	0	0	0	0	0	0	0	0	0
10	1	3	3	1	0	0	0	0	1	0	0	0	0		0	0	0	0	0	0	0	0	0	0	0	0	0
11	0	1	2	0	1	1	2	0	2	0	0	0	0		0	0	0	0	0	0	0	0	0	0	0	0	0
12	4	3	0	1	2	1	0	0	0	0	0	0	0		0	0	0	0	0	0	0	0	0	0	0	0	0
13	2	1	1	1	1	0	0	0	0	0	0	0	0		0	0	0	0	0	0	0	0	0	0	0	0	0
14	1	0	0	0	4	0	0	0	2	0	0	0	0		0	0	0	0	0	0	0	0	0	0	0	0	0
15	0	2	3	1	0	0	1	0	1	1	0	0	0		0	0	0	0	0	0	0	0	0	0	0	0	0
16	4	2	0	4	1	1	0	0	1	0	0	0	0		0	0	0	0	0	0	0	0	0	0	0	0	0
17	0	0	0	2	1	1	0	0	1	0	0	0	0		0	0	0	0	0	0	0	0	0	0	0	0	0
18	2	1	2	0	2	0	0	1	1	0	0	0	0		0	0	0	0	0	0	0	0	0	0	0	0	0
19	1	1	6	4	1	0	0	1	2	0	0	1	0		0	0	0	0	0	0	1	0	0	0	0	0	0
20	6	1	1	1	0	4	1	0	0	1	0	0	0		0	0	0	0	0	0	0	0	0	0	0	0	0
21	0	0	2	3	0	2	1	0	2	0	0	0	0		0	0	0	0	0	0	0	0	0	0	0	0	0
22	1	0	0	1	1	1	2	0	2	0	1	1	0		0	0	0	0	0	0	0	0	0	0	1	0	1
23	3	3	4	4	2	1	0	0	0	1	0	2	0		0	0	0	0	0	0	0	0	0	0	0	0	0
24	3	1	5	2	2	4	5	1	0	1	0	0	1		0	0	0	0	0	0	0	0	0	0	0	0	0
25	2	1	2	4	1	2	1	0	0	1	0	0	0		0	0	0	0	0	0	0	0	0	0	0	0	2
26	2	1	1	4	0	1	2	1	1	1	0	1	0		0	0	0	0	0	0	0	0	0	0	0	1	0
27	2	3	4	9	4	4	2	0	0	1	0	3	0		0	0	0	0	0	0	0	0	0	1	1	0	0
28	9	15	20	18	27	6	10	0	1	0	0	1	0		0	0	0	0	0	0	0	0	0	2	0	1	0
29	2	0	2	5	1	3	0	1	1	0	0	0	0		0	0	0	0	0	0	0	0	0	0	0	0	0
30	1	0	2	3	0	1	2	0	0	1	0	0	0		1	0	0	0	0	0	0	1	0	0	1	0	0
31	2	1	3	7	2	2	0	0	0	0	0	0	0		0	0	0	0	0	0	0	0	0	0	0	1	0
32	33	24	22	27	38	9	8	0	5	1	0	1	0		0	0	0	0	1	0	0	0	0	0	0	0	0
33	2	0	1	4	0	2	0	0	0	0	0	0	2		0	0	0	0	0	0	0	0	0	0	0	0	0
34	1	1	2	2	0	0	2	0	0	1	0	0	0		0	0	0	0	1	0	0	0	0	0	0	0	0
35	2	1	0	3	1	0	0	0	1	0	0	1	1		0	0	0	0	0	0	0	0	0	0	0	0	1
36	41	32	27	34	47	18	13	1	9	8	1	4	2		0	0	0	0	0	0	0	0	4	1	1	3	1
37	0	0	0	0	0	0	0	0	0	0	0	0	0		0	0	0	0	0	0	0	0	0	0	0	0	0
38	0	0	0	1	0	0	0	0	0	0	0	0	0		0	0	0	0	0	0	0	0	0	0	0	0	0
39	0	0	0	0	0	0	0	0	0	0	0	0	0		0	0	0	0	0	0	0	0	0	0	0	0	0
40	0	0	0	0	0	0	0	0	0	0	0	0	0		0	0	0	0	0	0	0	0	0	0	0	0	0
41	0	0	0	0	0	0	0	0	0	0	0	0	0		0	0	0	0	0	0	0	0	0	0	0	0	0
42	0	0	0	1	0	0	0	0	0	0	0	0	0		0	0	0	0	0	0	0	0	0	0	0	0	0
43	0	0	0	0	0	0	0	0	0	0	0	0	0		0	0	0	0	0	0	0	0	0	0	0	0	0
44	0	0	0	0	0	1	0	0	0	0	0	0	0		0	0	0	0	0	0	0	0	0	0	0	0	0
45	0	0	0	0	0	0	0	0	0	0	0	0	0		0	0	0	0	0	0	0	0	0	0	0	0	0
46	1	0	0	0	0	0	0	0	0	0	0	0	0		0	0	0	0	0	0	0	0	0	0	0	0	0
47	0	0	0	0	0	0	0	0	0	0	0	0	0		0	0	0	0	0	0	0	0	0	0	0	0	0
48	0	0	0	0	0	1	0	0	0	0	0	0	0		0	0	0	0	0	0	0	0	0	0	0	0	0
49	0	0	0	0	0	0	0	0	0	0	0	0	0		0	0	0	0	0	0	0	0	0	0	0	0	0
50	1	0	0	0	0	0	0	0	0	0	0	0	0		0	0	0	0	0	0	0	0	0	0	0	0	0
